# Adaptation of pancreatic cancer cells to nutrient deprivation is reversible and requires glutamine synthetase stabilization by mTORC1

**DOI:** 10.1101/2020.02.16.951681

**Authors:** Pei-Yun Tsai, Min-Sik Lee, Unmesh Jadhav, Insia Naqvi, Shariq Madha, Ashley Adler, Meeta Mistry, Sergey Naumenko, Caroline A. Lewis, Daniel S. Hitchcock, Frederick R. Roberts, Peter DelNero, Thomas Hank, Kim C. Honselmann, Vicente Morales Oyarvide, Mari Mino-Kenudson, Clary B. Clish, Ramesh A. Shivdasani, Nada Y. Kalaany

## Abstract

Pancreatic ductal adenocarcinoma (PDA) is a lethal, therapy-resistant cancer that thrives in a highly desmoplastic, nutrient-deprived microenvironment. Several studies investigated the effects of depriving PDA of either glucose or glutamine alone. However, the consequences on PDA growth and metabolism of limiting both preferred nutrients have remained largely unknown. Here, we report the selection for clonal human PDA cells that survive and adapt to limiting levels of both glucose and glutamine. We find that adapted clones exhibit increased growth *in vitro* and enhanced tumor-forming capacity *in vivo*. Mechanistically, adapted clones share common transcriptional and metabolic programs, including amino acid use for *de novo* glutamine and nucleotide synthesis. They also display enhanced mTORC1 activity that prevents the proteasomal degradation of glutamine synthetase (GS), the rate-limiting enzyme for glutamine synthesis. This phenotype is notably reversible, with PDA cells acquiring alterations in open chromatin upon adaptation. Silencing of GS suppresses the enhanced growth of adapted cells and mitigates tumor growth. These findings identify non-genetic adaptations to nutrient deprivation in PDA and highlight GS as a dependency that could be targeted therapeutically in pancreatic cancer patients.

**Significance:** Pancreatic ductal adenocarcinoma (PDA) is a highly lethal malignancy with no effective therapies. PDA aggressiveness partly stems from its ability to grow within a uniquely dense stroma restricting nutrient access. This study demonstrates that PDA clones that survive chronic nutrient deprivation acquire reversible non-genetic adaptations allowing them to switch between metabolic states optimal for growth under nutrient-replete or nutrient-deprived conditions. One contributing factor to this adaptation mTORC1 activation, which stabilizes glutamine synthetase (GS) necessary for glutamine generation in nutrient-deprived cancer cells. Our findings imply that although total GS levels may not be a prognostic marker for aggressive disease, GS inhibition is of high therapeutic value, as it targets specific cell clusters adapted to nutrient starvation, thus mitigating tumor growth.
