## Supplementary Dataset S1 for "Adaptation of pancreatic cancer cells to nutrient deprivation is reversible and requires glutamine synthetase stabilization by mTORC1"

### Sheet: Dataset S1. Oncoprint mTOR 
CHROM	POS	REF	ALT	ID	DP	gnomAD_AF	Allele	Annotation	Annotation_Impact	Gene_Name	Gene_ID	Feature_Type	Feature_ID	Transcript_BioType	Rank	HGVS.c	HGVS.p	cDNA.pos	cDNA.length	CDS.pos	SUIT-2_Adapted_Exome_clone4.GT	SUIT-2_Adapted_Exome_clone4.AD	SUIT-2_Adapted_Exome_clone5.GT	SUIT-2_Adapted_Exome_clone5.AD	SUIT-2_Adapted_Exome_clone6.GT	SUIT-2_Adapted_Exome_clone6.AD	SUIT-2_Non-Adapted_Exome_clone1.GT	SUIT-2_Non-Adapted_Exome_clone1.AD	SUIT-2_Non-Adapted_Exome_clone2.GT	SUIT-2_Non-Adapted_Exome_clone2.AD	SUIT-2_Non-Adapted_Exome_clone3.GT	SUIT-2_Non-Adapted_Exome_clone3.AD	SUIT-2_Reverse_Adapted_Exome_clone4.GT	SUIT-2_Reverse_Adapted_Exome_clone4.AD	SUIT-2_Reverse_Adapted_Exome_clone5.GT	SUIT-2_Reverse_Adapted_Exome_clone5.AD	SUIT-2_Reverse_Adapted_Exome_clone6.GT	SUIT-2_Reverse_Adapted_Exome_clone6.AD	superindex
chr1	56692378	G	A	rs17848595	2099	0.0939	A	structural_interaction_variant	HIGH	PRKAA2	ENSG00000162409	interaction	2H6D:A_117-A_267:ENST00000371244	protein_coding	4/9	c.351G>A					G/A	76,47	G/A	60,72	G/A	64,57	G/A	67,60	G/A	57,49	G/A	63,58	G/A	71,65	G/A	79,73	G/A	53,46	chr1-56692378-G-A
chr3	179209622	A	G	rs2230461	1565	0.0621	G	structural_interaction_variant	HIGH	PIK3CA	ENSG00000121879	interaction	4JPS:A_334-A_391:ENST00000263967	protein_coding	7/21	c.1173A>G					A/A	122,0	A/A	92,0	A/A	93,0	A/A	71,0	A/A	87,0	A/A	90,0	A/A	84,0	A/A	98,0	A/A	84,0	chr3-179209622-A-G
chr5	38955694	G	A	rs2043112	1315	0.3935	A	missense_variant	MODERATE	RICTOR	ENSG00000164327	transcript	ENST00000296782.9	protein_coding	26/39	c.2510C>T	p.Ser837Phe	2532/7505	2510/5199	837/1732	A/A	0,78	A/A	0,65	A/A	0,80	A/A	0,58	A/A	0,69	A/A	0,57	A/A	0,73	A/A	0,87	A/A	0,57	chr5-38955694-G-A
chr6	166858223	T	C	rs943687	2689	0.9682	C	missense_variant	MODERATE	RPS6KA2	ENSG00000071242	transcript	ENST00000510118.5	protein_coding	2/23	c.100A>G	p.Thr34Ala	441/5992	100/2277	34/758	C/C	0,144	C/C	1152	C/C	0,152	C/C	0,135	C/C	0,141	C/C	0,142	C/C	2,155	C/C	0,161	C/C	0,121	chr6-166858223-T-C
chr6	166858228	T	C	rs9347162	2681	0.717	C	missense_variant	MODERATE	RPS6KA2	ENSG00000071242	transcript	ENST00000510118.5	protein_coding	2/23	c.95A>G	p.Glu32Gly	436/5992	95/2277	32/758	C/C	0,140	C/C	0,152	C/C	0,153	C/C	0,133	C/C	0,139	C/C	0,143	C/C	0,154	C/C	0,162	C/C	0,123	chr6-166858228-T-C
chr12	53037514	T	A	rs146008363	3186	0.0438	A	missense_variant	MODERATE	EIF4B	ENSG00000063046	transcript	ENST00000262056.13	protein_coding	11/15	c.1412T>A	p.Leu471Gln	1738/4148	1412/1836	471/611	T/T	167,0	T/T	157,0	T/T	169,0	T/T	169,0	T/T	155,0	T/T	143,1	T/T	144,0	T/T	214,0	T/T	162,0	chr12-53037514-T-A
chr12	131917021	C	T	rs11546871	2342	0.2587	T	missense_variant	MODERATE	ULK1	ENSG00000177169	transcript	ENST00000321867.5	protein_coding	21/28	c.2141C>T	p.Pro714Leu	2492/5310	2141/3153	714/1050	T/T	0,103	T/T	0,127	T/T	0,146	T/T	0,132	T/T	0,112	T/T	1,153	T/T	0,107	T/T	0,131	T/T	1,139	chr12-131917021-C-T
chr12	131918616	A	G	rs11609348	1780	0.9981	G	missense_variant	MODERATE	ULK1	ENSG00000177169	transcript	ENST00000321867.5	protein_coding	23/28	c.2446A>G	p.Thr816Ala	2797/5310	2446/3153	816/1050	G/G	0,63	G/G	0,95	G/G	0,121	G/G	0,88	G/G	0,80	G/G	0,110	G/G	0,85	G/G	0,107	G/G	0,94	chr12-131918616-A-G
chr17	19810427	C	T	rs150122	964	0.9328	T	missense_variant	MODERATE	ULK2	ENSG00000083290	transcript	ENST00000361658.6	protein_coding	14/28	c.1108G>A	p.Val370Met	1627/3908	1108/3111	370/1036	T/T	0,55	T/T	0,56	T/T	0,38	T/T	0,49	T/T	0,35	T/T	0,40	T/T	0,38	T/T	0,46	T/T	0,32	chr17-19810427-C-T
chrX	84065009	C	T	rs6616890	1029	0.0793	T	missense_variant	MODERATE	RPS6KA6	ENSG00000072133	transcript	ENST00000262752.4	protein_coding	21/22	c.2074G>A	p.Asp692Asn	2082/2547	2074/2238	692/745	T/T	0,43	T/T	0,69	T/T	0,50	T/T	0,66	T/T	0,49	T/T	0,37	T/T	0,68	T/T	0,59	T/T	0,49	chrX-84065009-C-T
